# Plexin/Semaphorin Antagonism Orchestrates Collective Cell Migration, Gap Closure and Organ sculpting by Contact-Mesenchymalization

**DOI:** 10.1101/2024.10.10.617649

**Authors:** Maik C. Bischoff, Jenevieve E. Norton, Mark Peifer

## Abstract

Cell behavior emerges from the intracellular distribution of properties like protrusion, contractility and adhesion. Thus, characteristic emergent rules of collective migration can arise from cell-cell contacts locally tweaking architecture – orchestrating self-regulation during development, wound healing, and cancer progression. The new *Drosophila* testis-nascent-myotube-system allows dissection of contact-dependent migration in vivo at high resolution. Here, we describe a process driving gap-closure during migration: Contact-mesenchymalization via the axon guidance factor Plexin A. This is crucial for testis myotubes to migrate as a continuous sheet, allowing normal sculpting-morphogenesis. Cells must stay filopodial and dynamically ECM-tethered near cell-cell contacts to spread while collectively moving. Our data suggest Semaphorin 1B acts as a Plexin A antagonist, fine-tuning activation. Our data reveal a contact-dependent mechanism to maintain sheet-integrity during migration, driving organ-morphogenesis using a highly conserved pathway. This is relevant for understanding mesenchymal organ-sculpting and gap-closure in migratory contexts like angiogenesis.
