## Supplemental Table 1 for "Plexin/Semaphorin Antagonism Orchestrates Collective Cell Migration, Gap Closure and Organ sculpting by Contact-Mesenchymalization"

### Sheet: Tabelle1
Gene affected	Source	Stock-Number	Driver used for crossing	Phenotype
sema1a	Bloomington Stock Center	BL-34320	dMef2-Gal4	wt-like
sema1a	Bloomington Stock Center	BL-29554	dMef2-Gal4	wt-like
sema1a	VDRC	v4743	dMef2-Gal4	proxymal half covered in deformed musculature
sema1a	VDRC	v104505	dMef2-Gal4	wt-like
sema1b	Bloomington Stock Center	BL-28588	dMef2-Gal4	gaps in the muscle sheet
sema1b	VDRC	v107233	dMef2-Gal4	gaps in the muscle sheet
sema5c	Bloomington Stock Center	BL-29436	dMef2-Gal4	wt-like
sema5c	VDRC	v1052	dMef2-Gal4	wt-like
sema2a	Bloomington Stock Center	BL-29519	dMef2-Gal4	wt-like
sema2a	VDRC	v15811	dMef2-Gal4	wt-like
sema2a	VDRC	v15810	dMef2-Gal4	wt-like
sema2b	Bloomington Stock Center	BL-28932	dMef2-Gal4	wt-like
sema2b	VDRC	v108030	dMef2-Gal4	wt-like
sema2b	VDRC	v101842	dMef2-Gal4	wt-like
sema1a	Bloomington Stock Center	BL-34320	htl-Gal4	wt-like
sema1a	Bloomington Stock Center	BL-29554	htl-Gal4	wt-like
sema1a	VDRC	v4743	htl-Gal4	proxymal half covered in deformed musculature
sema1a	VDRC	v104505	htl-Gal4	wt-like
sema1b	Bloomington Stock Center	BL-28588	htl-Gal4	gaps in the muscle sheet
sema1b	VDRC	v107233	htl-Gal4	gaps in the muscle sheet
sema5c	Bloomington Stock Center	BL-29436	htl-Gal4	wt-like
sema2a	Bloomington Stock Center	BL-29519	htl-Gal4	wt-like
sema2a	VDRC	v15811	htl-Gal4	wt-like
sema2b	Bloomington Stock Center	BL-28932	htl-Gal4	wt-like
sema1a	Bloomington Stock Center	BL-34320	six4-Gal4	wt-like
sema1a	Bloomington Stock Center	BL-29554	six4-Gal5	wt-like
sema1a	VDRC	v4743	six4-Gal6	wt-like
sema1a	VDRC	v104505	six4-Gal7	wt-like
sema1b	Bloomington Stock Center	BL-28588	six4-Gal8	wt-like
sema1b	VDRC	v107233	six4-Gal9	wt-like
sema5c	Bloomington Stock Center	BL-29436	six4-Gal10	wt-like
